# A novel cuproptosis-related long non-coding RNAs model that effectively predicts prognosis in hepatocellular carcinoma

**DOI:** 10.1101/2022.06.07.495148

**Authors:** Enmin Huang, Ning Ma, Tao Ma, Junyi Zhou, Weisheng Yang, Chuangxiong Liu, Zehui Hou, Shuang Chen, Zhen Zong, Bing Zeng, Yingru Li, Taicheng Zhou

## Abstract

**Background:** Cuproptosis has recently been considered a novel form of programmed cell death. To date, factors crucial to the regulation of this process remain unelucidated. Here, we aimed to identify long-chain non-coding RNAs (lncRNAs) associated with cuproptosis in order to predict the prognosis of patients with hepatocellular carcinoma (HCC).

**Methods:** Using RNA sequence data from The Cancer Genome Atlas Live Hepatocellular Carcinoma (TCGA-LIHC), a co-expression network of cuproptosis-related mRNAs and lncRNAs was constructed. For HCC prognosis, we developed a cuproptosis-related lncRNA signature (CupRLSig) using univariate Cox, lasso, and multivariate Cox regression analyses. Kaplan-Meier analysis was used to compare overall survival among high- and low-risk groups stratified by median CupRLSig score. Furthermore, comparisons of functional annotation, immune infiltration, somatic mutation, TMB (tumor mutation burden), and pharmacologic options were made between high- and low-risk groups.

**Results:** Our prognostic risk model was constructed using the cuproptosis-related PICSAR, FOXD2-AS1, and AP001065.1 lncRNAs. The CupRLSig high-risk group was associated with poor overall survival (hazard ratio = 1.162, 95% CI = 1.063– 1.270; p < 0.001). Model accuracy was further supported by receiver operating characteristic and principal component analysis as well as internal validation cohorts. A prognostic nomogram developed considering CupRLSig data and a number of clinical characteristics were found to exhibit adequate performance in survival risk stratification. Mutation analysis revealed that high-risk combinations with high TMB carried worse prognoses. Finally, differences in immune checkpoint expression and responses to chemotherapy as well as in targeted therapy among CupRLSig stratified high- and low-risk groups were explored.

**Conclusions:** The lncRNA signature constructed in this study is valuable in prognostic estimation in the setting of HCC.
