## Supplemental Table 1 for "A novel cuproptosis-related long non-coding RNAs model that effectively predicts prognosis in hepatocellular carcinoma"

### Sheet: Supplemental Table 1 Cuproptosi
Supplemental Table 1. Cuproptosis-related genes.
gene_name
NFE2L2
NLRP3
ATP7B
ATP7A
SLC31A1
FDX1
LIAS
LIPT1
LIPT2
DLD
DLAT
PDHA1
PDHB
MTF1
GLS
CDKN2A
DBT
GCSH
DLST
