## Supplemental Table 2 for "A novel cuproptosis-related long non-coding RNAs model that effectively predicts prognosis in hepatocellular carcinoma"

### Sheet: Supplemental Table 2 Cuproptosi
Supplemental Table 2. Cuproptosis mRNA and lncRNA network.
Cuproptosis genes	Cuproptosis lncRNA	cor	pvalue	Regulation
ATP7A	Z68871.1	0.530836	1.42e-28	postive
ATP7A	LINC01278	0.465993	1.47e-21	postive
ATP7A	LINC01094	0.458908	7.05e-21	postive
ATP7A	AP001362.2	-0.406262	2.7e-16	negative
ATP7A	AC120114.1	0.401413	6.52e-16	postive
ATP7A	AC108463.2	0.445175	1.32e-19	postive
ATP7A	AC108449.2	0.406979	2.36e-16	postive
ATP7B	NADK2-AS1	0.425195	7.48e-18	postive
ATP7B	AC024075.1	0.40213	5.72e-16	postive
ATP7B	AC008764.2	0.421928	1.41e-17	postive
CDKN2A	FOXD2-AS1	0.422147	1.35e-17	postive
CDKN2A	DDX11-AS1	0.548842	8.33e-31	postive
CDKN2A	CDKN2A-DT	0.61269	6.47e-40	postive
CDKN2A	C10orf91	0.455288	1.55e-20	postive
CDKN2A	AL451069.3	0.445509	1.23e-19	postive
CDKN2A	AL035461.2	0.439164	4.58e-19	postive
CDKN2A	AC084033.3	0.428071	4.25e-18	postive
CDKN2A	AC026401.3	0.59459	3.99e-37	postive
CDKN2A	AC026333.4	0.49213	3.3e-24	postive
CDKN2A	AC023090.1	0.490024	5.5e-24	postive
CDKN2A	AC023043.4	0.477289	1.12e-22	postive
CDKN2A	AC002116.2	0.480762	5e-23	postive
DBT	TMEM220-AS1	0.426208	6.14e-18	postive
DBT	SUCLG2-AS1	0.469522	6.66e-22	postive
DBT	SNHG12	-0.422289	1.32e-17	negative
DBT	RBM26-AS1	0.413881	6.55e-17	postive
DBT	PAXIP1-AS2	0.448794	6.19e-20	postive
DBT	LINC01018	0.414587	5.73e-17	postive
DBT	LINC00261	0.476591	1.32e-22	postive
DBT	GNG12-AS1	0.40099	7.03e-16	postive
DBT	ELF3-AS1	-0.403998	4.08e-16	negative
DBT	DHRS4-AS1	0.507906	6.39e-26	postive
DBT	CPB2-AS1	0.435688	9.29e-19	postive
DBT	AP003721.4	0.426176	6.18e-18	postive
DBT	AL450326.1	0.526772	4.33e-28	postive
DBT	AL359715.3	0.560286	2.7e-32	postive
DBT	AL357055.3	0.427905	4.4e-18	postive
DBT	AL049840.4	-0.436081	8.58e-19	negative
DBT	AC244100.3	0.444305	1.59e-19	postive
DBT	AC139768.1	-0.411458	1.03e-16	negative
DBT	AC138356.1	0.498249	7.33e-25	postive
DBT	AC108210.1	0.406004	2.83e-16	postive
DBT	AC099508.2	0.432863	1.64e-18	postive
DBT	AC097626.1	0.516908	6.13e-27	postive
DBT	AC096564.1	0.476515	1.35e-22	postive
DBT	AC079848.1	0.413968	6.44e-17	postive
DBT	AC009163.6	0.452485	2.82e-20	postive
DBT	AC007637.1	0.482464	3.35e-23	postive
DBT	AC004832.5	0.460809	4.65e-21	postive
DBT	AC004160.1	0.448177	7.05e-20	postive
DLD	AL359921.2	-0.41659	3.93e-17	negative
FDX1	TMEM220-AS1	0.427734	4.55e-18	postive
FDX1	LINC02028	0.402758	5.11e-16	postive
FDX1	LINC01588	0.400166	8.16e-16	postive
FDX1	LINC01485	0.520396	2.43e-27	postive
FDX1	LINC01146	0.421413	1.56e-17	postive
FDX1	HCG18	-0.412346	8.74e-17	negative
FDX1	AP001783.1	0.408887	1.66e-16	postive
FDX1	AP001528.2	0.406626	2.52e-16	postive
FDX1	AP001065.1	0.414158	6.22e-17	postive
FDX1	AL451060.1	0.407638	2.09e-16	postive
FDX1	AC010336.2	0.435567	9.52e-19	postive
FDX1	AC004160.1	0.411906	9.48e-17	postive
GCSH	LINC01909	0.40714	2.3e-16	postive
GCSH	ENTPD3-AS1	0.444942	1.39e-19	postive
GCSH	CDC37L1-DT	0.422194	1.34e-17	postive
GCSH	B4GALT1-AS1	0.417998	3e-17	postive
GCSH	AL121992.3	0.412092	9.16e-17	postive
GCSH	AC115619.1	0.418396	2.78e-17	postive
GCSH	AC040169.1	0.407649	2.09e-16	postive
GCSH	AC025754.2	0.407773	2.04e-16	postive
GCSH	AC009974.1	0.400857	7.2e-16	postive
GCSH	AC004241.2	0.446208	1.07e-19	postive
GLS	MIR4435-2HG	0.469851	6.18e-22	postive
GLS	LINC00526	-0.423395	1.06e-17	negative
GLS	LINC00342	0.437076	7.01e-19	postive
GLS	LINC00265	0.420016	2.04e-17	postive
GLS	GUSBP11	0.406424	2.62e-16	postive
GLS	FAM111A-DT	0.404393	3.8e-16	postive
GLS	AF131215.6	0.451139	3.76e-20	postive
GLS	AF131215.5	0.463222	2.73e-21	postive
GLS	AC147651.1	0.401592	6.31e-16	postive
GLS	AC125807.2	0.408962	1.64e-16	postive
GLS	AC116351.1	0.465665	1.58e-21	postive
GLS	AC108463.2	0.426766	5.5e-18	postive
GLS	AC068338.2	-0.418756	2.6e-17	negative
GLS	AC036176.1	-0.415483	4.84e-17	negative
GLS	AC026356.2	0.436529	7.84e-19	postive
GLS	AC016705.2	0.441268	2.97e-19	postive
LIAS	PITPNM2-AS1	0.540906	8.33e-30	postive
LIAS	AP001198.2	0.555822	1.04e-31	postive
LIAS	AL450263.1	0.448124	7.13e-20	postive
LIAS	AC026202.2	0.411843	9.6e-17	postive
LIAS	AC010638.1	0.500612	4.06e-25	postive
LIPT2	AP000873.2	0.432318	1.83e-18	postive
MTF1	LINC02418	0.404511	3.71e-16	postive
MTF1	AC005256.1	0.42363	1.02e-17	postive
NFE2L2	TPRG1-AS1	0.439727	4.08e-19	postive
NFE2L2	AP001505.1	-0.404182	3.94e-16	negative
NFE2L2	AC093673.1	-0.434449	1.19e-18	negative
NFE2L2	AC078993.1	0.466493	1.32e-21	postive
NFE2L2	AC010969.2	-0.43248	1.77e-18	negative
NFE2L2	AC008549.1	0.440159	3.74e-19	postive
NLRP3	SMIM25	0.42115	1.64e-17	postive
NLRP3	PICSAR	0.451952	3.16e-20	postive
NLRP3	MIR503HG	0.405582	3.05e-16	postive
NLRP3	LINC02084	0.444241	1.61e-19	postive
NLRP3	LINC01679	0.593919	5.03e-37	postive
NLRP3	LINC01197	0.439951	3.9e-19	postive
NLRP3	LINC01094	0.627512	2.44e-42	postive
NLRP3	LINC00996	0.485566	1.61e-23	postive
NLRP3	LINC00539	0.483218	2.8e-23	postive
NLRP3	HCG11	0.494168	2.01e-24	postive
NLRP3	HAND2-AS1	0.515251	9.49e-27	postive
NLRP3	DNM3OS	0.54167	6.69e-30	postive
NLRP3	C9orf139	0.52331	1.11e-27	postive
NLRP3	AP005019.1	0.642174	7.21e-45	postive
NLRP3	AP002954.1	0.541431	7.17e-30	postive
NLRP3	AP000812.1	0.42648	5.82e-18	postive
NLRP3	AL365361.1	0.419704	2.17e-17	postive
NLRP3	AL161935.3	0.417083	3.57e-17	postive
NLRP3	AL049838.1	0.441119	3.07e-19	postive
NLRP3	AL034397.3	0.463463	2.59e-21	postive
NLRP3	AC138207.5	0.659998	3.9e-48	postive
NLRP3	AC129507.1	0.47331	2.81e-22	postive
NLRP3	AC110995.1	0.633302	2.54e-43	postive
NLRP3	AC109479.1	0.433106	1.56e-18	postive
NLRP3	AC108134.3	0.450953	3.91e-20	postive
NLRP3	AC107959.1	0.510922	2.94e-26	postive
NLRP3	AC090559.1	0.875186	2.32e-119	postive
NLRP3	AC087521.1	0.481993	3.74e-23	postive
NLRP3	AC079015.1	0.599641	6.92e-38	postive
NLRP3	AC020658.5	0.467994	9.4e-22	postive
NLRP3	AC018755.4	0.420903	1.72e-17	postive
NLRP3	AC018529.1	0.424305	8.9e-18	postive
NLRP3	AC015922.2	0.410886	1.15e-16	postive
NLRP3	AC015911.3	0.48079	4.97e-23	postive
NLRP3	AC010247.1	0.401437	6.49e-16	postive
NLRP3	AC008759.3	0.452247	2.97e-20	postive
NLRP3	AC008105.3	0.455085	1.62e-20	postive
NLRP3	AC006059.1	0.417567	3.26e-17	postive
NLRP3	AC006033.2	0.627687	2.28e-42	postive
NLRP3	AC004921.1	0.486345	1.33e-23	postive
NLRP3	AC004847.1	0.417005	3.63e-17	postive
NLRP3	AC004585.1	0.411415	1.04e-16	postive
NLRP3	AC002091.2	0.63288	3e-43	postive
NLRP3	AC002091.1	0.683511	8.38e-53	postive
SLC31A1	SUCLG2-AS1	0.431189	2.29e-18	postive
SLC31A1	SNHG12	-0.446649	9.72e-20	negative
SLC31A1	NCOA7-AS1	0.437251	6.77e-19	postive
SLC31A1	MAPKAPK5-AS1	-0.415244	5.06e-17	negative
SLC31A1	LINC01018	0.427405	4.85e-18	postive
SLC31A1	LINC01011	-0.44243	2.34e-19	negative
SLC31A1	LINC00261	0.523392	1.09e-27	postive
SLC31A1	GAS5	-0.4214	1.56e-17	negative
SLC31A1	DHRS4-AS1	0.436671	7.61e-19	postive
SLC31A1	AP003352.1	-0.407243	2.25e-16	negative
SLC31A1	AL450326.1	0.401915	5.95e-16	postive
SLC31A1	AL355388.2	-0.427574	4.69e-18	negative
SLC31A1	AL161740.1	0.419056	2.45e-17	postive
SLC31A1	AL078581.1	0.459296	6.47e-21	postive
SLC31A1	AC139768.1	-0.402006	5.85e-16	negative
SLC31A1	AC138356.1	0.421635	1.49e-17	postive
SLC31A1	AC137056.1	0.414207	6.16e-17	postive
SLC31A1	AC108210.1	0.498828	6.34e-25	postive
SLC31A1	AC103740.1	0.436638	7.67e-19	postive
SLC31A1	AC096564.1	0.460276	5.22e-21	postive
SLC31A1	AC048341.2	-0.406969	2.37e-16	negative
SLC31A1	AC011462.4	-0.400083	8.28e-16	negative
SLC31A1	AC007344.1	0.449154	5.73e-20	postive
SLC31A1	AC004812.2	-0.416233	4.2e-17	negative
SLC31A1	AC004160.1	0.498103	7.6e-25	postive
