## Supplemental Table 3 for "A novel cuproptosis-related long non-coding RNAs model that effectively predicts prognosis in hepatocellular carcinoma"

### Sheet: Supplemental Table 3 Different 
Supplemental Table 3. Differentially expressed genes and lncRNAs (n=523) among high- and low-risk HCC groups.
gene	lowMean	highMean	logFC	pValue	fdr
KIF14	0.708162	1.41654	1.00022	1.67174e-11	5.74796e-10
CD109	1.52268	3.11088	1.03071	4.5249e-07	3.84176e-06
CENPA	1.51647	4.06092	1.42109	8.98381e-19	8.80338e-16
TINAG	2.46975	5.55348	1.16902	5.79209e-07	4.72652e-06
CEP55	1.14803	3.07193	1.41999	2.74778e-19	3.59013e-16
BX276092.9	1.11837	2.32628	1.05663	3.39269e-05	0.000162702
SKA3	1.5193	3.27555	1.10833	4.67667e-14	3.54793e-12
IGSF23	27.6394	12.6606	-1.12639	3.70781e-12	1.53521e-10
LECT2	46.6133	20.2811	-1.20061	1.48942e-13	9.67627e-12
SLC2A1	1.64557	3.51987	1.09693	0.000241704	0.000894055
AC079466.1	3.57023	9.98995	1.48446	1.1192e-07	1.16363e-06
OXCT1	1.32921	2.68394	1.01379	8.7998e-05	0.000371818
CTNNA2	2.30727	0.735543	-1.64931	2.19011e-06	1.50341e-05
PRSS22	0.473549	1.85558	1.97029	0.00149785	0.00437162
TFF1	3.16492	15.6072	2.30198	1.15502e-05	6.33187e-05
SELE	1.37149	0.639947	-1.09972	0.00538816	0.0129147
FAM133A	0.913932	2.57436	1.49405	1.00587e-07	1.06558e-06
SLC22A15	0.766511	1.54426	1.01053	1.29482e-11	4.61389e-10
CYP4A22	47.5478	21.1767	-1.1669	2.59259e-10	6.08508e-09
SPHK1	3.71031	12.3093	1.73013	7.78701e-10	1.58971e-08
MISP	3.23826	6.55651	1.01771	0.00157509	0.00455966
TPX2	8.81359	18.6375	1.0804	2.73606e-15	3.57481e-13
CHP2	0.149374	2.18011	3.8674	9.76925e-05	0.000406355
WFDC2	5.37096	11.5563	1.10543	0.017465	0.0346959
SLC13A3	23.6783	11.4317	-1.05052	0.000308928	0.00110517
AC007207.2	7.42641	3.65798	-1.02162	0.000144265	0.000571377
POF1B	0.731312	2.47091	1.75648	1.49014e-09	2.76818e-08
GPT2	67.0648	30.7059	-1.12704	3.26154e-14	2.59138e-12
PAGE2	1.77828	21.4418	3.59187	3.73983e-06	2.37583e-05
PI3	6.65111	14.2667	1.10098	0.00571281	0.0135861
RIPPLY1	2.82037	1.08828	-1.37384	7.03554e-11	1.9587e-09
BUB1	1.32882	2.93554	1.14348	1.01099e-15	1.60651e-13
UGT1A2P	7.15984	1.89314	-1.91915	3.90374e-09	6.43816e-08
LINC01702	15.3981	7.21308	-1.09407	3.10597e-06	2.02456e-05
AC079360.1	2.29926	0.999139	-1.20241	1.30825e-08	1.80137e-07
GAPLINC	2.1971	0.77883	-1.49622	0.0130394	0.0272261
ADH6	103.752	51.694	-1.00507	2.21215e-09	3.85945e-08
SLC7A10	0.49457	1.92447	1.96021	0.000991395	0.00305658
FABP3	5.08879	14.4611	1.50679	0.0107989	0.0232444
CENPU	3.09097	6.34544	1.03766	2.23162e-14	1.86899e-12
BACE2	2.90024	9.14241	1.6564	0.00048595	0.00164015
TGFBR3L	2.29713	1.06831	-1.10451	7.46676e-11	2.06107e-09
SSTR2	0.671623	1.85201	1.46336	0.00696698	0.0160135
DUOX2	1.41787	9.69369	2.77332	0.0141045	0.0291075
MMP12	1.5401	3.91977	1.34775	3.73613e-08	4.50597e-07
NOTUM	73.2699	32.4873	-1.17335	1.46477e-05	7.81854e-05
AL162413.1	4.70978	9.68044	1.03942	0.0191858	0.0375822
CHAF1B	1.25606	2.79512	1.154	1.86874e-17	9.55415e-15
APOC3	9808.31	4854.35	-1.01473	4.9044e-13	2.74623e-11
ABCC1	1.78107	4.10878	1.20597	8.34025e-10	1.6736e-08
AR	13.6996	6.36899	-1.105	1.69784e-13	1.07338e-11
AC087379.2	3.03726	0.674552	-2.17077	0.00103308	0.00316603
RNASE2	0.539513	2.07532	1.94361	1.07986e-07	1.12872e-06
MUC6	1.2496	7.1897	2.52447	0.0205862	0.0398605
SULT4A1	2.21715	0.834987	-1.40888	0.000342207	0.00120795
MAGEA12	2.08456	6.41139	1.6209	0.000117997	0.000479513
NDRG1	20.9956	45.3018	1.10948	1.91068e-05	9.85422e-05
AC090150.1	4.35842	1.83379	-1.24897	1.23429e-06	9.14554e-06
ZNF239	0.561721	1.53473	1.45006	4.68967e-12	1.90158e-10
HJURP	2.28381	4.83136	1.08099	1.51225e-15	2.16421e-13
FCN3	11.3535	3.47242	-1.70912	0.00270251	0.00720935
ENPP5	0.741785	1.68616	1.18466	0.000412778	0.00142719
SLCO4C1	0.693063	2.12348	1.61537	8.20206e-09	1.20259e-07
MAEL	0.26818	3.22523	3.58813	7.09696e-10	1.46409e-08
MAFA-AS1	1.92354	4.1601	1.11285	3.58366e-05	0.000170677
NEIL3	0.559699	1.58601	1.50268	9.70371e-18	6.00557e-15
GTSF1	1.94335	5.53585	1.51026	3.99711e-06	2.51482e-05
NUF2	1.92208	4.65295	1.27548	5.10918e-16	1.05876e-13
FZD1	1.29464	2.83655	1.13159	4.90018e-07	4.09824e-06
ADH1B	327.416	130.284	-1.32947	3.88357e-12	1.59118e-10
KBTBD11	1.63401	0.734661	-1.15327	3.77651e-09	6.25465e-08
RAP1GAP	9.45163	20.1588	1.09277	2.00066e-09	3.54838e-08
ECT2	2.34482	5.49106	1.2276	4.77677e-18	3.51063e-15
KIF23	0.917628	2.38197	1.37617	2.18749e-19	3.21534e-16
APOA5	262.748	110.309	-1.25212	2.25878e-16	5.90244e-14
BICC1	3.07984	7.19099	1.22333	3.90085e-05	0.000183701
PRODH	3.97425	1.86465	-1.09178	0.00313735	0.00820423
ABHD1	1.44309	0.714584	-1.01398	0.00315419	0.00824046
FOXJ1	1.20681	2.71974	1.17227	1.33514e-05	7.2051e-05
SCTR	0.886615	6.78022	2.93495	0.000388502	0.0013524
PAGE1	1.32582	33.6716	4.66657	1.76268e-07	1.71159e-06
CAPN6	1.35951	2.79965	1.04216	0.00116614	0.00351516
PTGFR	1.43725	3.37409	1.23119	0.000151467	0.000596083
FNDC5	23.425	11.2714	-1.05539	1.06479e-06	8.07279e-06
CENPF	2.22097	4.71818	1.08704	1.05529e-14	1.00887e-12
TOP2A	6.68548	16.4129	1.29573	4.77679e-16	1.02128e-13
SFRP5	3.67152	15.2763	2.05684	0.022667	0.0432932
RHBG	30.071	13.7884	-1.12492	0.00764474	0.0173207
TRIM54	0.408979	1.69875	2.05438	0.000189599	0.000726781
RAD51AP1	1.71908	3.4706	1.01355	2.34631e-12	1.04114e-10
AC136601.2	3.44018	1.50143	-1.19614	2.16718e-08	2.80042e-07
CYP2C9	221.14	93.2828	-1.24528	1.23329e-13	8.33464e-12
MT1X	55.2941	25.4184	-1.12125	0.00152611	0.00443975
AC138207.3	0.729608	1.53447	1.07255	1.10031e-07	1.14602e-06
GINS1	2.26972	4.84464	1.09387	4.64987e-16	1.01255e-13
SLC2A5	1.53653	3.29585	1.10098	7.08943e-05	0.000308301
SLC25A25	33.5003	16.2551	-1.04328	5.83104e-11	1.68885e-09
LYPD1	0.69365	1.41641	1.02996	1.17886e-06	8.79023e-06
HLF	28.9115	13.1967	-1.13147	1.20371e-08	1.67507e-07
ADORA1	0.718243	1.77166	1.30256	0.00249275	0.00673248
CYP1A2	71.7697	24.3561	-1.55909	1.48239e-08	2.01054e-07
NDC80	2.3286	5.0807	1.12556	6.47687e-16	1.21976e-13
SEL1L3	4.79794	11.3467	1.24179	3.04315e-06	1.98802e-05
AURKB	4.13606	8.69085	1.07124	3.88354e-12	1.59118e-10
RHOV	0.548087	3.31646	2.59717	8.39597e-07	6.56438e-06
PROM1	0.488333	1.90065	1.96055	0.0116794	0.0248216
MYBL2	7.41967	20.4697	1.46406	7.68105e-17	2.9136e-14
PLAU	2.937	6.2249	1.08371	0.00215252	0.00595424
E2F8	0.865582	1.75119	1.01659	7.76887e-12	2.95644e-10
DLG3	0.932802	2.09294	1.16589	1.86119e-07	1.79392e-06
CLDN10	1.18412	3.68279	1.63699	0.0144649	0.0297262
CYP2A6	709.977	342.499	-1.05167	1.94501e-07	1.85795e-06
AC137723.2	2.72991	1.30765	-1.06188	4.2232e-06	2.64152e-05
PCSK1N	4.24312	9.06637	1.0954	0.0130483	0.0272387
C9	234.833	91.1606	-1.36515	0.0114571	0.0244465
IGSF3	2.2374	4.73323	1.081	4.12784e-09	6.7604e-08
CDC6	2.66199	5.71928	1.10333	2.08157e-16	5.82791e-14
NAT2	12.7731	4.61235	-1.46953	4.69137e-07	3.95454e-06
CYP2E1	627.305	224.966	-1.47946	2.85794e-08	3.56001e-07
BIRC5	6.37863	15.1183	1.24498	7.2322e-15	7.66157e-13
MKI67	2.55294	5.70177	1.15925	9.93205e-16	1.59988e-13
MCM10	0.704033	1.67181	1.2477	1.1665e-16	4.03436e-14
GLUL	582.752	207.353	-1.49079	0.000335212	0.00118549
DNER	0.631753	2.70017	2.09562	0.00624978	0.0146341
TMEM252	1.82212	0.314771	-2.53324	0.00617224	0.0144811
VTCN1	0.716434	6.45891	3.17239	0.00139458	0.00411206
SPC25	1.91277	3.89687	1.02665	6.535e-16	1.21976e-13
VSIG1	0.811111	2.486	1.61586	0.00593293	0.0140316
HAMP	55.9357	11.2025	-2.31995	0.000245859	0.000906572
CRISP3	0.61589	4.39772	2.83601	0.0122227	0.0257945
GLYATL1	32.7989	15.666	-1.06601	3.20073e-13	1.82705e-11
HPD	1140	467.794	-1.28508	3.69938e-14	2.88086e-12
MMP10	0.362785	2.07373	2.51504	9.07035e-10	1.80166e-08
MOGAT2	15.352	7.22982	-1.08639	2.89342e-06	1.90396e-05
GRAMD1B	0.706938	1.42943	1.01578	4.19645e-05	0.000195433
SEC14L2	51.7618	22.0545	-1.23081	6.15659e-12	2.43755e-10
PAGE4	31.6801	9.16783	-1.78893	0.000646836	0.00210231
MCM2	3.0034	6.50629	1.11524	9.35779e-12	3.48222e-10
FMO1	1.23031	3.56073	1.53315	1.71434e-06	1.21221e-05
ITPR3	0.998445	2.87625	1.52643	4.47686e-08	5.30145e-07
LARP6	0.821829	1.82371	1.14997	9.33695e-06	5.26839e-05
BCYRN1	1.34367	7.2903	2.4398	4.81111e-05	0.000219789
IGHV3-43	2.27693	4.8504	1.09101	0.00307132	0.00806258
CDKN2A	3.4705	7.55617	1.12251	2.06886e-09	3.64735e-08
FAM163B	1.45776	0.526366	-1.46962	0.000591232	0.00194252
KIF20A	2.8017	6.13302	1.1303	6.27738e-16	1.21009e-13
AZGP1P2	1.54418	0.729326	-1.08221	1.67902e-09	3.07055e-08
PCLAF	1.13576	2.35791	1.05385	5.06281e-14	3.79195e-12
NXPH4	2.70636	6.72553	1.31329	5.58054e-09	8.61185e-08
GUCY2C	0.775673	2.11433	1.44668	1.70273e-06	1.20544e-05
AOX1	288.084	120.129	-1.2619	3.88464e-13	2.20674e-11
P2RY6	0.790094	1.73071	1.13127	2.49005e-05	0.000123808
C4BPA	983.936	441.337	-1.15668	2.01604e-14	1.71787e-12
AC010547.2	0.822148	2.09805	1.35158	5.41353e-05	0.000243448
RDH5	2.74227	1.30422	-1.07219	1.80841e-11	6.09314e-10
SORD	28.8861	14.16	-1.02856	5.81786e-16	1.15953e-13
BHLHE41	0.865312	2.09583	1.27623	5.38876e-05	0.000242505
KIF18B	1.33121	3.21974	1.2742	3.54526e-17	1.60341e-14
DNASE1L3	13.1696	4.77482	-1.46369	1.86011e-15	2.51414e-13
HSD11B1	468.04	183.314	-1.35231	7.72625e-08	8.49888e-07
LAMC2	0.742431	2.81138	1.92095	0.000792307	0.00251073
ECM2	10.8839	5.31439	-1.03422	1.40508e-12	6.79818e-11
MIR210HG	1.30464	3.06623	1.23281	1.84576e-09	3.31363e-08
OPRPN	15.3881	1.33826	-3.52338	0.00651124	0.0151435
S100A9	26.8779	132.138	2.29756	2.17993e-06	1.4973e-05
SLC25A47	140.463	59.1981	-1.24657	8.96659e-06	5.08871e-05
PKIB	2.09478	5.9206	1.49895	4.91409e-07	4.10695e-06
APOC1P1	157.502	72.6668	-1.11601	6.88019e-06	4.04117e-05
PNCK	0.394419	2.74493	2.79897	5.81846e-06	3.48013e-05
SULT1B1	6.14209	2.74904	-1.1598	1.12148e-07	1.16497e-06
MROH2A	3.32197	0.976556	-1.76626	0.00730126	0.0166807
NDUFA4L2	10.9025	22.3565	1.03604	0.00139169	0.00410457
ALAS1	229.663	106.538	-1.10815	1.94371e-15	2.59729e-13
NEB	0.560114	1.66167	1.56884	8.59226e-09	1.25201e-07
SDS	419.552	182.621	-1.2	0.000442337	0.00151734
SLC6A13	4.1583	1.84888	-1.16934	3.60686e-10	8.10958e-09
GGT6	0.616794	1.4099	1.19274	0.010145	0.0220467
BCAT1	0.660851	1.45579	1.1394	0.000130444	0.00052262
PLK4	0.666123	1.39942	1.07097	5.61892e-14	4.10391e-12
AC016885.3	1.00367	2.74134	1.44959	1.44929e-06	1.05134e-05
SFN	24.9439	58.3948	1.22715	7.18499e-08	7.99321e-07
IL20RB	0.864919	1.90291	1.13757	2.41425e-08	3.07575e-07
AL445493.3	1.47586	0.734195	-1.00732	2.85009e-13	1.65095e-11
CHGA	1.41551	5.6816	2.00497	0.0240049	0.0454693
SLC10A1	166.824	63.7003	-1.38895	1.31706e-13	8.78583e-12
PLCD3	1.15413	2.38044	1.04442	0.00115946	0.0034995
SFRP2	0.882833	2.12697	1.26859	0.0134974	0.0280367
LINC00942	1.75685	5.93154	1.75542	0.0025316	0.00682308
CTSV	0.751164	2.8497	1.92361	3.01775e-05	0.000147045
C6	113.107	54.8469	-1.04421	2.83127e-09	4.79034e-08
CBX2	0.924252	2.21781	1.26277	1.56115e-10	3.90586e-09
PPP1R3G	14.0667	6.92406	-1.0226	5.29037e-07	4.37171e-06
DCXR	740.575	365.115	-1.02029	5.05936e-09	7.97493e-08
MAGEA6	3.81558	9.9001	1.37554	2.01936e-06	1.4001e-05
G6PD	8.22423	30.3121	1.88194	6.11011e-20	1.02641e-16
CA9	3.89509	24.8597	2.67408	2.92499e-13	1.68603e-11
S100A11	111.811	238.599	1.09353	1.04849e-05	5.83216e-05
TAT	291.103	137.252	-1.0847	4.51401e-11	1.35755e-09
FRG1GP	1.16452	3.27494	1.49173	1.26383e-06	9.33503e-06
SKA1	1.88619	4.33489	1.20052	1.7413e-15	2.38092e-13
KRT17	1.03438	3.86844	1.90299	3.17309e-05	0.000153424
C2CD4A	1.75552	3.5783	1.02738	0.000428871	0.00147563
IGFBPL1	1.29389	3.15435	1.28562	0.00560049	0.0133637
LRRC3	10.4288	5.12569	-1.02475	9.50067e-16	1.5735e-13
DEFB132	2.07244	0.559759	-1.88845	9.1781e-07	7.09101e-06
NCAPG	1.63678	3.73362	1.18971	3.17401e-15	3.97056e-13
LIF	1.50115	3.77213	1.32931	3.0892e-08	3.80376e-07
FCGBP	0.757282	2.68175	1.82427	1.22844e-11	4.40405e-10
CYP39A1	10.4143	5.10846	-1.02761	0.00107372	0.0032786
AC092868.1	0.956627	2.33928	1.29004	3.78992e-06	2.40506e-05
RIBC2	0.629184	1.74631	1.47276	1.84215e-11	6.17146e-10
ANO9	0.865646	1.84535	1.09205	5.73737e-08	6.57564e-07
CDCA3	1.62829	3.38631	1.05636	5.03163e-15	5.74436e-13
FZD7	1.07897	2.23954	1.05355	0.000421926	0.00145497
PPP1R14D	1.00038	2.76149	1.4649	8.74592e-06	4.99724e-05
AP000769.1	1.4356	3.17585	1.14549	1.42367e-09	2.66576e-08
AQP9	289.791	112.66	-1.36304	2.09906e-13	1.26578e-11
SGO1	0.63436	1.41474	1.15716	3.07852e-15	3.93482e-13
EXO1	1.25915	2.58736	1.03903	1.03292e-14	9.95587e-13
PCK1	233.206	106.224	-1.1345	6.30019e-15	6.85963e-13
NEURL3	2.15817	5.93322	1.45901	1.17589e-06	8.77367e-06
C1orf116	0.941483	2.24388	1.25299	0.00207142	0.0057638
PFN2	3.4146	8.43486	1.30465	1.34629e-05	7.25526e-05
SLC44A5	0.80162	1.85685	1.21186	2.75101e-08	3.45242e-07
MEP1A	2.41423	7.64308	1.66259	7.1675e-05	0.000311121
MT2P1	13.6126	5.45135	-1.32026	0.0162772	0.0328027
KIF3C	0.611024	1.50725	1.30262	0.000250613	0.000920927
PNMA5	0.552228	3.38296	2.61495	0.000456775	0.00155823
COLEC10	2.43602	0.704809	-1.78922	2.47204e-05	0.000123175
KIRREL2	0.056526	3.90484	6.11021	0.00404615	0.0101296
ARHGAP11A	1.09367	2.29588	1.06987	2.1981e-16	5.90244e-14
CDCP1	0.724506	1.60128	1.14415	6.32067e-07	5.11174e-06
PLAUR	1.65881	3.5865	1.11243	3.15273e-07	2.79585e-06
CTNND2	1.48728	3.07645	1.04859	0.000146004	0.000577097
SLFN13	0.671842	2.00228	1.57545	9.00089e-05	0.000378682
ASPDH	57.4872	26.662	-1.10846	2.25667e-12	1.00516e-10
CDC7	1.31928	2.69737	1.0318	3.26021e-17	1.53347e-14
SNAP25	1.49974	3.5626	1.24822	0.00932692	0.0205246
LAMP5	0.254655	3.61534	3.82751	0.000128748	0.000517059
AC015912.3	1.57035	3.39643	1.11293	0.012207	0.025766
TNFRSF11B	3.24027	7.14627	1.14107	0.000720637	0.00230838
UHRF1	1.2157	2.90901	1.25875	7.61555e-15	7.99565e-13
C6orf223	0.895345	2.47044	1.46425	9.49576e-10	1.87665e-08
THBS4	5.85301	2.22125	-1.39781	0.00142356	0.00418492
PTHLH	0.344642	2.23164	2.69494	4.43291e-07	3.78552e-06
MLLT11	1.71005	3.45124	1.01308	4.62177e-06	2.8574e-05
FOLR1	0.665043	2.40061	1.85188	5.73951e-05	0.000256327
GLRB	0.743066	1.85185	1.3174	1.45232e-06	1.05224e-05
EGLN3	1.11757	3.54489	1.66538	1.2954e-08	1.79206e-07
FOLH1B	2.56853	0.967873	-1.40805	4.76549e-07	4.00553e-06
UNC13D	1.30192	2.72622	1.06627	7.74965e-05	0.000333314
CTSE	0.982008	2.03298	1.04979	0.000458398	0.00156331
GAS2L3	0.874616	1.84988	1.08071	1.45653e-17	8.56368e-15
WDHD1	0.725904	1.54384	1.08867	5.4584e-17	2.26511e-14
FOXD2-AS1	1.30627	3.62567	1.4728	9.54833e-29	5.61394e-25
OLFML2B	3.33037	7.00973	1.07368	0.000100961	0.000417588
ZIC2	1.80522	3.89195	1.10832	1.72245e-08	2.29122e-07
STIL	0.674274	1.38192	1.03527	1.60606e-16	4.96991e-14
SSTR5-AS1	1.25615	2.77592	1.14396	0.0165354	0.0332377
SPARCL1	96.8571	41.7392	-1.21446	1.79518e-06	1.26178e-05
MAFA	1.21766	2.47598	1.02389	0.00203	0.00567541
CDCA7	1.10724	2.38736	1.10845	3.69438e-05	0.000174889
CDC20	7.69737	24.3254	1.66003	3.08636e-20	7.2585e-17
SLC13A5	49.1725	23.1907	-1.08431	1.15476e-13	8.02037e-12
LINC01549	2.18822	0.781444	-1.48554	0.000115931	0.000472356
EPO	1.85119	5.64854	1.60942	1.12303e-06	8.4328e-06
SLC27A5	109.143	39.2833	-1.47423	3.86407e-19	4.54376e-16
MUC1	0.611082	3.52897	2.52981	0.00058782	0.00193294
PIF1	0.648097	1.38921	1.09998	2.47405e-15	3.26881e-13
ELFN1	11.5808	4.47723	-1.37106	1.46718e-12	7.04001e-11
MUC5B	1.39016	10.043	2.85287	0.000402209	0.00139392
ELF4	1.33432	2.67273	1.00221	8.74228e-06	4.99724e-05
CXCL6	3.64134	10.4085	1.51522	0.00470404	0.0115287
TTC36	9.9226	2.71661	-1.86891	4.63445e-10	1.0097e-08
TNNT1	0.684424	1.80791	1.40136	0.000101973	0.000421475
ZG16	8.29578	4.02053	-1.04499	1.05626e-07	1.10798e-06
ZG16B	0.53806	1.95064	1.85811	4.77331e-06	2.92798e-05
CA14	4.9991	2.46375	-1.02081	3.03657e-07	2.70918e-06
PF4V1	0.594862	1.65601	1.47708	0.0148834	0.030453
CUX2	11.903	5.52339	-1.10771	5.40199e-10	1.15684e-08
PLBD1	3.02616	7.55924	1.32075	1.48264e-09	2.7586e-08
C5orf30	0.978509	2.44289	1.31993	1.45877e-10	3.68895e-09
PACRG	1.84913	0.599631	-1.6247	1.21932e-12	5.94938e-11
SEMA6A	1.39143	3.43683	1.3045	0.00331359	0.00857496
CTAG2	2.64568	14.0648	2.41038	1.56228e-07	1.547e-06
GCNT3	0.797271	2.94417	1.88472	9.66225e-10	1.90316e-08
HAGLR	1.29922	2.89499	1.15591	0.00205642	0.00573294
ACSS1	2.28282	4.66212	1.03017	1.18084e-08	1.65107e-07
DEPDC1	0.727931	1.95391	1.42449	1.30716e-15	1.97063e-13
NCAPH	1.04592	2.30694	1.1412	5.77883e-15	6.47174e-13
SPIB	0.355695	1.84642	2.37602	0.000671774	0.00217016
FCN2	5.59147	1.69347	-1.72324	1.13118e-07	1.17401e-06
HPR	386.87	162.373	-1.25254	6.63609e-14	4.70083e-12
ADH1C	620.081	298.515	-1.05465	3.1794e-10	7.30205e-09
SHCBP1	0.629003	1.6351	1.37824	4.94522e-15	5.70106e-13
UROC1	29.0977	12.5466	-1.21361	4.57422e-08	5.3896e-07
TREH	3.13699	1.29157	-1.28026	2.29341e-05	0.000115745
PITX1	1.62122	3.46184	1.09446	5.58685e-05	0.000250747
AC011591.1	3.61469	1.43273	-1.33511	4.50468e-06	2.79823e-05
NCEH1	2.21462	5.38776	1.28263	5.04135e-07	4.19542e-06
UGT1A3	3.14414	0.922054	-1.76974	4.4509e-08	5.28135e-07
F9	117.582	54.7166	-1.10362	5.7465e-11	1.66847e-09
MAGEA3	5.24195	12.01	1.19606	2.23668e-06	1.53002e-05
UCHL1	1.3919	22.7944	4.03355	0.00819478	0.0183723
MMP9	5.7353	12.787	1.15674	1.88875e-07	1.81601e-06
TMC5	1.44538	2.9398	1.02427	1.60062e-05	8.46141e-05
SLC6A2	4.32851	1.21327	-1.83496	0.0191982	0.0376003
ENO2	1.01416	3.505	1.78913	2.95752e-08	3.66464e-07
COL9A2	0.7881	2.83122	1.84498	6.59467e-12	2.60224e-10
B3GNT7	1.13099	2.58807	1.19428	9.41628e-05	0.000394045
CFTR	0.689491	3.95223	2.51906	0.011463	0.0244546
ANLN	1.89584	4.61759	1.28431	3.08672e-16	7.56181e-14
MAGEB2	1.25193	5.51386	2.13891	8.46031e-06	4.85528e-05
SSX1	6.29018	19.4335	1.62737	0.000541857	0.00180093
CRHBP	4.27842	1.0364	-2.0455	3.41034e-10	7.71203e-09
STEAP4	1.94603	0.949064	-1.03596	2.3398e-08	2.98738e-07
ABCG2	10.7481	4.62052	-1.21795	3.20178e-10	7.33913e-09
AL139161.1	3.16357	1.48113	-1.09486	8.01828e-10	1.63126e-08
TTK	1.19709	2.62665	1.13369	4.99978e-14	3.76875e-12
AC004862.1	4.11165	1.49999	-1.45477	1.0234e-07	1.08124e-06
MMP7	7.01053	14.2209	1.02042	0.00205775	0.00573528
SLC25A24	0.860954	1.98284	1.20356	1.00472e-06	7.69178e-06
CCNA2	3.91749	9.77866	1.31971	2.39788e-14	1.9664e-12
PKMYT1	1.11325	2.22864	1.00139	1.32247e-13	8.78583e-12
MELK	2.32178	5.17175	1.15543	1.36021e-15	1.99934e-13
AC008549.1	15.1433	5.523	-1.45516	2.71058e-09	4.6127e-08
OLR1	0.590762	1.8139	1.61845	0.0120275	0.0254602
PSORS1C3	0.935064	1.96874	1.07413	0.000190242	0.000728921
C15orf48	1.46924	3.43257	1.22422	6.48247e-07	5.22821e-06
C16orf89	0.273237	6.17984	4.49934	0.00565504	0.0134774
TUBA3C	0.616195	7.23407	3.55335	6.95294e-09	1.04686e-07
EPHB6	1.35707	2.93033	1.11057	1.81937e-05	9.43714e-05
MMP14	21.1455	44.7113	1.08029	2.89752e-05	0.000142085
CYP1A1	39.8634	17.952	-1.15092	1.35257e-07	1.36875e-06
LINC02041	0.86866	2.18388	1.33003	4.53804e-05	0.000208693
DEPDC1B	1.39851	3.25658	1.21946	9.08772e-16	1.52661e-13
GNMT	160.938	77.6024	-1.05234	2.54619e-08	3.23333e-07
CHST4	1.26845	2.98537	1.23484	4.70039e-07	3.9593e-06
RBPJL	0.0261119	3.90166	7.22324	0.0189877	0.0372499
AC004832.5	2.69361	1.26899	-1.08586	6.42141e-10	1.34358e-08
CKAP2L	0.894542	1.83407	1.03583	1.36661e-13	9.02808e-12
ZFPM2-AS1	0.991301	2.82312	1.50989	8.08515e-05	0.00034576
KIFC1	5.25433	11.5336	1.13427	8.31416e-16	1.4592e-13
TMEM100	2.87552	1.02852	-1.48326	1.64397e-07	1.60903e-06
SULF1	1.97204	4.29234	1.12207	1.12483e-05	6.1866e-05
ETNPPL	53.204	25.4284	-1.06509	1.41449e-07	1.42284e-06
TMEM132A	1.8238	4.79936	1.39589	0.00156372	0.00453236
DUSP4	0.791071	1.67471	1.08203	0.0097044	0.021199
UGT1A4	48.6173	17.6797	-1.45938	1.08301e-10	2.84903e-09
MMP1	0.521968	2.21846	2.08752	1.39757e-09	2.62523e-08
NEK2	2.87456	5.90132	1.0377	2.09905e-13	1.26578e-11
AL035446.1	1.01138	2.21566	1.13141	0.0168221	0.0336929
SGPP2	0.779808	3.23828	2.05404	8.82267e-08	9.51796e-07
PTGS1	0.947924	1.90325	1.00562	9.18566e-05	0.000385627
CDCA8	3.35519	8.37957	1.32048	8.37271e-21	2.46137e-17
G6PC	279.422	123.504	-1.17788	1.13976e-14	1.04707e-12
PFKFB4	0.693389	1.6136	1.21855	2.95498e-11	9.3157e-10
SPP2	157.609	71.1039	-1.14835	7.26925e-10	1.49701e-08
C3orf85	1.53834	0.745783	-1.04455	1.09862e-05	6.06797e-05
GLYAT	54.233	21.7104	-1.32078	3.40052e-11	1.05785e-09
AP003555.3	1.53837	0.686626	-1.16381	0.0169339	0.033866
CXCL5	1.3245	6.58542	2.31383	5.72037e-05	0.000255666
PFKFB3	5.72336	11.9242	1.05895	2.76176e-05	0.000136223
CSAG1	3.14499	10.1281	1.68723	6.14573e-05	0.000271479
SLC1A2	7.07427	2.51396	-1.49262	6.44376e-10	1.34586e-08
CLDN2	52.415	25.1532	-1.05924	2.20347e-06	1.50994e-05
KIF15	0.661252	1.68589	1.35024	6.27726e-16	1.21009e-13
FRMD3	1.8593	0.780222	-1.2528	0.00445676	0.0110145
PFKP	2.21686	4.54492	1.03574	0.00475503	0.0116343
CIP2A	0.706323	1.73431	1.29596	5.7835e-19	6.18256e-16
FDCSP	8.05326	31.8649	1.98433	0.000563687	0.00186348
KIF4A	2.40891	5.73699	1.25191	1.28416e-16	4.31442e-14
PRSS3	5.07341	12.1544	1.26044	0.0120227	0.0254547
TROAP	2.09408	4.51901	1.10969	3.97303e-16	8.81488e-14
RGS2	9.46034	20.459	1.11277	5.64625e-07	4.62033e-06
ALOX15B	1.65265	3.93675	1.25223	0.000119898	0.000486333
TRIP13	1.7131	3.97979	1.21608	1.67271e-14	1.50148e-12
AL162582.1	4.36954	2.14487	-1.02659	0.000130867	0.00052378
AC010247.2	0.57091	1.92074	1.75033	0.000285496	0.00103201
HP	3197.01	1491.73	-1.09974	2.00066e-09	3.54838e-08
PDIA2	0.746692	4.1938	2.48967	3.57039e-06	2.28051e-05
AP001065.1	7.47938	2.07279	-1.85135	1.08752e-30	1.27882e-26
TMEM158	0.638458	2.23319	1.80644	0.00215644	0.0059609
ORC6	0.818576	1.7054	1.05892	7.63941e-16	1.38203e-13
DNM1	0.595133	1.6502	1.47136	4.76289e-05	0.000217841
CDH17	0.125794	1.93986	3.94682	0.000647807	0.00210372
TRIM45	0.990599	2.1692	1.13079	3.31679e-14	2.61759e-12
WDR62	0.769316	1.61641	1.07115	3.25853e-16	7.69811e-14
TRAV30	1.0856	2.5111	1.20983	0.00165469	0.00474806
SLC6A12	19.2596	9.0691	-1.08655	1.19339e-13	8.15877e-12
CYP3A4	897.137	152.363	-2.55781	6.13633e-11	1.74292e-09
VAV3	0.717765	1.58531	1.14319	0.00823444	0.0184436
PLK1	1.88763	4.53782	1.26543	1.68524e-17	9.26537e-15
DSG1	3.38632	1.24703	-1.44123	1.62942e-13	1.04132e-11
GTSE1	1.32315	3.00307	1.18246	5.94921e-18	3.99927e-15
TSC22D3	44.5886	22.0885	-1.01338	7.31675e-08	8.11677e-07
PAGE2B	0.885415	14.2732	4.01081	0.000230153	0.000856446
KIF11	1.69032	3.58762	1.08573	1.40705e-16	4.59598e-14
CRYBB1	0.257459	3.59753	3.80459	0.00583851	0.0138531
LINC00844	4.38613	1.07471	-2.029	9.82824e-08	1.04683e-06
MAGEC1	0.852064	2.42303	1.50778	0.00164162	0.00472322
ITGB4	2.92707	6.81159	1.21853	0.0022202	0.00609841
MTHFD1	27.6434	13.7725	-1.00515	2.22213e-13	1.32639e-11
CTH	75.2668	30.5408	-1.30128	1.01168e-10	2.69758e-09
CYP2C8	245.558	109.199	-1.1691	4.13333e-11	1.25268e-09
KRT20	3.30555	8.46811	1.35715	0.00116936	0.00352215
NFE2L3	1.18114	2.52824	1.09796	1.15547e-07	1.195e-06
ADH4	588.819	220.287	-1.41844	1.62413e-09	2.98409e-08
DMGDH	34.8457	17.385	-1.00314	1.85744e-13	1.14956e-11
CYP2A13	5.98871	2.30981	-1.37447	1.76115e-05	9.17559e-05
C12orf75	4.48164	12.2414	1.44967	6.9283e-08	7.75903e-07
CA12	3.39472	8.00537	1.23767	0.000257087	0.000941482
PAPLN	1.29726	3.42089	1.3989	3.09192e-06	2.01652e-05
CDCA7L	1.20169	2.69495	1.16519	2.88825e-09	4.87972e-08
ADORA2BP1	4.65013	2.26977	-1.03472	1.53715e-07	1.52793e-06
MCUB	1.24641	2.51065	1.01029	2.86589e-07	2.5804e-06
PAQR5	1.54306	3.3217	1.10612	1.22688e-08	1.7033e-07
CENPM	4.17186	9.2372	1.14676	3.51818e-16	7.95582e-14
PRAME	2.67557	6.11107	1.19158	0.000112119	0.000458643
ASS1	605.455	291.258	-1.05572	5.3419e-11	1.57039e-09
ARL14	0.798914	4.24847	2.41083	7.7526e-06	4.48636e-05
APLP1	0.957096	3.42061	1.83752	0.0011796	0.00354847
GADD45G	114.63	54.4114	-1.075	6.6104e-09	9.99123e-08
ADRA1A	2.09176	0.907722	-1.20439	5.02648e-07	4.18943e-06
OLFM4	0.0630028	7.69448	6.93226	0.00225905	0.00619067
DUSP9	9.74065	23.8942	1.29457	0.00802493	0.018043
KCNU1	2.23891	0.459272	-2.28538	0.000981942	0.00302903
BUB1B	1.02311	2.39178	1.22512	2.79456e-16	7.02354e-14
SYT1	0.693041	1.54354	1.15523	3.90939e-05	0.000183988
CDK1	4.11561	8.67985	1.07656	1.6031e-14	1.45007e-12
PRSS2	0.125402	24.6628	7.61963	0.00790458	0.0177963
PDK4	75.3053	29.7869	-1.33807	2.35658e-11	7.59207e-10
AP001783.1	22.5837	9.65107	-1.22652	3.68781e-05	0.000174859
HEPACAM	4.70412	1.12781	-2.0604	1.56842e-06	1.12457e-05
LPAR2	1.74907	3.63819	1.05663	5.59898e-08	6.46743e-07
IL4I1	1.39053	4.45425	1.67955	1.78824e-11	6.04253e-10
AMACR	3.73843	1.85161	-1.01365	2.29123e-07	2.11646e-06
KRT80	0.674995	2.78679	2.04565	4.20401e-06	2.63092e-05
TMIE	1.07878	2.1962	1.02561	0.00129506	0.0038466
DPT	2.39449	1.18026	-1.02061	0.0211247	0.0407556
ACSL5	52.5853	24.828	-1.08269	2.18755e-11	7.14538e-10
TMEM156	2.23796	4.50416	1.00907	0.000860475	0.00270111
PKM	16.4372	53.8186	1.71114	2.88338e-15	3.72589e-13
PIK3CD-AS2	0.591239	1.54203	1.38301	3.18164e-05	0.000153773
SLC16A3	1.82711	4.20266	1.20174	4.18254e-09	6.81201e-08
TFF2	2.18294	14.8711	2.76817	5.31601e-07	4.38366e-06
PIMREG	0.624791	1.49925	1.26279	7.42114e-10	1.52297e-08
CCNB2	3.893	8.35836	1.10234	9.84429e-16	1.59988e-13
INAVA	1.27593	3.15324	1.30528	1.82507e-10	4.47104e-09
SPINT1	9.89022	20.4614	1.04883	1.15337e-05	6.32577e-05
MYH3	1.66262	0.793762	-1.06668	0.00076926	0.00244678
LEPR	31.1752	12.8712	-1.27625	1.78825e-11	6.04253e-10
MSC	3.57488	21.0899	2.56058	9.1038e-06	5.15663e-05
AC105118.1	0.775173	4.21148	2.44174	0.000503811	0.00168971
MFAP2	0.74834	1.57603	1.07453	0.00259232	0.00695803
PGM5	1.77038	0.688711	-1.36209	1.26872e-10	3.27886e-09
HPX	1416.57	627.119	-1.17559	1.71968e-16	5.18505e-14
CDC45	2.19669	4.5534	1.05161	5.53432e-15	6.25751e-13
AC016735.1	2.1587	4.36952	1.01731	0.000653554	0.00211946
ANXA13	8.01684	16.444	1.03645	0.000318788	0.00113565
TACC3	3.89254	8.01997	1.04289	5.50925e-17	2.26511e-14
CFHR4	34.8631	16.2014	-1.10559	9.65722e-13	4.91599e-11
ABCA8	4.8802	1.98886	-1.295	2.52039e-13	1.47449e-11
CDT1	4.79228	10.4513	1.1249	1.11462e-15	1.72458e-13
SORD2P	9.50558	3.96114	-1.26286	5.63329e-08	6.4943e-07
C8A	206.481	86.9142	-1.24835	1.98914e-16	5.70495e-14
DLGAP5	1.61618	4.01577	1.31309	1.73346e-17	9.26537e-15
WFDC21P	0.919892	2.23168	1.2786	0.000111567	0.000456954
ORC1	1.27594	2.9242	1.19648	5.58621e-17	2.26511e-14
CYP8B1	175.15	80.5894	-1.11993	7.02372e-10	1.45408e-08
DCAF4L2	3.42487	7.12922	1.0577	0.0004978	0.00167486
DUOXA2	1.00542	4.58623	2.18951	0.017592	0.0348843
SGO2	0.724887	1.54792	1.0945	7.9167e-16	1.41049e-13
SLC1A5	6.35326	17.5276	1.46406	7.1993e-12	2.8032e-10
CXCL1	7.26371	17.6842	1.28369	0.000160382	0.000625752
ZNF385B	3.67195	1.79312	-1.03407	1.01475e-05	5.66054e-05
IGFBP1	884.842	417.033	-1.08526	1.29048e-09	2.4436e-08
HGD	307.803	144.101	-1.09493	2.19416e-18	1.84294e-15
ZNF888	0.787003	1.77962	1.17713	1.09499e-07	1.14149e-06
TM4SF20	2.12405	12.3856	2.54378	5.62301e-06	3.38215e-05
CDCA2	0.663793	1.53885	1.21305	1.12041e-14	1.04707e-12
ABCB11	22.0219	10.9677	-1.00568	6.6013e-10	1.37633e-08
HTR2B	1.52496	0.649364	-1.23167	0.00438832	0.0108577
SLC7A1	1.31178	2.71767	1.05085	4.52491e-07	3.84176e-06
CPA2	0.965251	11.2286	3.54013	0.00114669	0.00346452
KEL	0.941653	2.65112	1.49333	0.00271668	0.00724156
FRG1FP	0.865593	3.21534	1.89321	9.84625e-08	1.0478e-06
GBP5	1.34427	3.4635	1.36541	0.00794758	0.0178862
LINC00665	0.815398	1.65927	1.02497	4.75605e-06	2.92044e-05
TM6SF2	8.99408	3.92322	-1.19694	7.06346e-12	2.75944e-10
SPP1	281.584	656.02	1.22018	2.66838e-08	3.36669e-07
SLC16A11	24.0608	10.3277	-1.22017	0.000103715	0.000427474
ASF1B	4.86047	10.6672	1.13402	1.71846e-15	2.37733e-13
S100A8	3.97604	17.2011	2.1131	0.0065026	0.0151264
AGR2	1.16675	25.4299	4.44596	0.000266107	0.000969078
ITGA3	1.62491	5.45772	1.74794	0.00334869	0.00863727
LINC01287	0.846063	2.39689	1.50233	2.17039e-07	2.03198e-06
SCRN1	1.84087	4.08051	1.14836	0.00801198	0.0180243
ASRGL1	0.91222	2.18432	1.25973	3.75167e-09	6.22227e-08
TESC	15.2126	33.1846	1.12525	0.0139864	0.0288993
COX7B2	6.34128	16.1567	1.34929	8.3444e-07	6.53274e-06
PRR11	1.30239	3.01663	1.21177	2.22822e-16	5.90244e-14
DDR1	4.78412	9.67942	1.01667	3.89165e-05	0.000183341
SAA1	3721.69	1376.17	-1.4353	0.0219061	0.0420561
CTSK	1.88292	3.83509	1.02629	0.00694424	0.0159768
MAGEC2	3.66334	10.1703	1.47313	0.00210408	0.00583534
LINC01436	0.700146	4.35259	2.63615	0.00108667	0.00331125
KIF2C	2.2173	6.33661	1.51491	4.55938e-20	8.93562e-17
MT2A	1323.16	611.351	-1.11392	0.00266887	0.00712769
TTC39A	1.27555	2.94268	1.20601	4.26178e-08	5.07743e-07
FAM83A-AS1	11.1058	3.61472	-1.61935	5.78344e-05	0.000257702
CYP3A5	69.0606	34.054	-1.02004	3.33941e-10	7.6101e-09
AC009686.2	0.733677	1.56989	1.09745	0.000497942	0.00167486
ARNT2	0.532981	1.54834	1.53857	6.23387e-05	0.000274753
UBE2C	12.8892	28.1719	1.12809	1.01272e-12	5.06746e-11
SYT13	0.915531	3.9204	2.09832	0.000144865	0.000572979
AC013275.1	0.44282	1.61479	1.86655	1.46714e-06	1.06036e-05
PHLDA2	8.7429	19.0168	1.12109	1.13455e-06	8.51381e-06
SULT1C2	2.38047	4.91231	1.04515	1.60151e-07	1.57341e-06
AL355102.4	1.56089	3.58711	1.20046	3.5662e-07	3.10905e-06
LINC02506	1.10963	2.60303	1.23012	3.38273e-06	2.17959e-05
TPBG	0.602734	1.9725	1.71043	1.09697e-05	6.06167e-05
VNN2	6.26626	13.5788	1.11568	1.94768e-09	3.47537e-08
